# Genome-wide associations of host susceptibility to helminth and blood pathogens in spatially structured rodent populations

**DOI:** 10.64898/2026.05.19.726205

**Authors:** Abosede E. Olarewaju, Jarosław Bryk, Victoria I. Ayansola, Alyssa Dunn, Anna Rybińska, Agnieszka Kloch

## Abstract

Parasites are ubiquitous drivers of host evolution by exerting strong selective pressure on natural populations. Understanding the genetic basis of host susceptibility to infection is important to know how host-pathogen interactions shape patterns of resistance and diversity in natural populations. We conducted a genome-wide association study (GWAS) to identify host genetic variants associated with infection by helminth and blood pathogens in spatially structured populations of Bank voles (*Myodes glareolus;* (Schreber, 1780). We genotyped 182 individuals sampled from ten sites in central Europe using quaddRAD sequencing, retaining 30,206 high-quality single-nucleotide polymorphisms (SNPs). Associations between SNP genotypes and parasite infection status were tested using mixed models controlling for relatedness, with host body mass included as a covariate. Across parasite taxa, we identified twelve SNPs exceeding genome-wide significance with the strongest signals detected for the intestinal nematode *Heligmosomum mixtum*. The variants identified are all intergenic, intronic, upstream or downstream of genes, with none predicted to alter coding sequences. These genes are not classical immunity genes but some are implicated in cytokine production, PI3K/AKT signalling and p38 MAPK pathway, suggesting that selective pressure from pathogens does not only act on known immunity genes, but on broader regulatory and metabolic networks. This finding suggests that variation in gene expression may be important for the differences in host susceptibility or resistance to parasitic infections.
