## Supplementary_TablesS1-S4andS7-S8 for "Genome-wide associations of host susceptibility to helminth and blood pathogens in spatially structured rodent populations"

### Sheet: TableS1
Table S1. Locations of the sampling sites, along with the number of voles genotyped (n genotyped), host population density: number of voles per per 10^4 trap-hours (dens), and prevalence of parasites
site	latitude	longitude	year	dens	n genotyped	Nematodes												Cestodes					Blood pathogens
						A. annulosa			A. tianjinensis			H.mixtum			M. muris			Cestodes			Anaplasma ssp.			Babesia ssp.			Bartonella ssp.			Rickettsia ssp.			Toxoplasma ssp.
						0	1	%	0	1	%	0	1	%	0	1	%	0	1	%	0	1	%	0	1	%	0	1	%	0	1	%	0	1	%
Beskidy*	49.7	19.12	2022-2023	18.5	12	11	1	2026-08-03	12	0	0	8	4	33.3	11	1	2026-08-03	11	1	2026-08-03	5	7	58.3	6	6	50	3	9	75	8	4	33.3	3	9	75
Březník	49.1857886	16.1744842	2023	145.8	18	13	3	18.8	16	0	0	16	0	0	4	12	75	13	3	18.8	9	1	10	5	5	50	5	5	50	8	2	20	5	5	50
Chęciny*	50.79	20.45	2023	15.6	9	8	1	2026-11-01	9	0	0	1	8	88.9	8	1	2026-11-01	9	0	0	0	8	100	8	0	0	0	8	100	3	5	62.5	1	7	87.5
Grabów	52.4069789	21.4900683	2022	55.6	9	9	0	0	9	0	0	5	4	44.4	9	0	0	9	0	0	0	9	100	9	0	0	0	9	100	9	0	0	4	5	55.6
Kury	52.4109553	21.5141011	2022	187.5	33	33	0	0	33	0	0	18	15	45.5	30	3	2026-09-01	29	4	2026-12-01	3	29	90.6	27	5	15.6	2	30	93.8	32	0	0	9	23	71.9
Smrk	49.2321847	16.0236642	2023	93.7	14	12	1	2026-07-07	11	2	15.4	12	1	2026-07-07	12	1	2026-07-07	7	6	46.2	7	3	30	7	3	30	5	5	50	7	3	30	3	7	70
Studenec	49.2246369	16.0569267	2023	72.9	10	7	1	2026-12-05	7	1	2026-12-05	8	0	0	8	0	0	6	2	25	1	9	90	3	7	70	1	9	90	10	0	0	1	9	90
Tałty	53.894665	21.5513681	2016	43.3	39	28	11	28.2	11	28	71.8	19	20	51.3	32	7	17.9	33	6	15.4	3	27	90	30	0	0	20	10	33.3	19	11	36.7	6	24	80
Urwitałt	53.7985836	21.6547206	2016	69	29	24	4	14.3	19	9	32.1	13	16	55.2	26	2	2026-07-01	15	14	48.3	9	17	65.4	17	9	34.6	12	14	53.9	13	13	50	9	17	65.3
Vladislav	49.2157872	15.9617092	2022	67.7	9	8	1	2026-11-01	9	0	0	9	0	0	9	0	0	5	4	44.4	4	5	55.6	7	2	22.2	2	7	77.8	6	3	33.3	2	7	77.8
				Total	182	153	23	13.1	136	40	22.7	109	68	38.4	149	27	15.3	137	40	22.6	41	115	63.2	119	37	20.3	50	106	58.2	115	41	22.5	43	113	72.3
				Differences in prevalence between locations		χ2= 15.301, p = 0.08299			χ2 = 81.638, p= 7.636e-14			χ2 = 42.594, p = 2.559e-06			χ2 = 52.368, p = 3.85e-08			χ2= 27.555, p= 0.001132			χ2 = 51.005, p = 6.966e-08			χ2 = 37.946, p = 1.782e-05			χ2 = 42.545, p = 2.612e-06			χ2 = 33.632, p = 0.0001036			χ2= 7.9699, p=0.5372
* Due to the low population density, voles were captured at several sites within 15 km radius

### Sheet: TableS2
Table S2. Primer sequences and PCR conditions used for the identification of the blood pathogens.
Pathogen	Target locus	Sequence 5’→3’	PCR profile	Reference
Anaplasma ssp.	groESL ~480bp	PCR1 HS1: TGGGCTGGTAMTGAAAT HS6: CCICCIGGIACIAYACCTTC	95°C 3 min 3x (95°C 10s, 48°C 30s, 72°C 45s) 27x (85°C 10s, 52°C 30s, 72°C 45s) 72°C 5 min	Sumner et al. 1997
		PCR2 HS43: ATWGCWAARGAAGCATAGTC HS45: ACTTCACGYYTCATAGAC	95°C 5 min 3x (95°C 30s, 48°C 30s, 72°C 45s) 37x (95°C 30s, 52°C 30s, 72°C 45s) 72°C 5 min
Babesia ssp.	18S rRNA ~560bp	PCR1 CRYPTO_F: AACCTGGTTGATCCTGCCAGTAGTCAT CRYPTO_R: GAATGATCCTTCCGCAGGTTCACCTAC	95°C 5 min 40 x (95°C 45s, 60°C 45s, 72°C 45s) 72°C 7 min	Herwaldt et al. 2003 Bonnet et al. 2007
		PCR2 GF2: GYYTTGTAATTGGAATGATGG GR2: CCAAAGACTTTGATTTCTCTC	95°C 5 min 45x (95°C 45s, 59°C 45s, 72°C 45s) 72° 7 min
Bartonella ssp.	rpoB ~330bp	rpoB F: GCACGATTYGCATCATCATTTTCC rpoB R: CGCATTATGGTCGTATTTGTCC	95°C 2 min 40x (95°C 45s, 52°C 45s, 72°C 45s) 72° 7 min	Paziewska et al. 2011
Rickettsia ssp.	gltA ~770bp	CS 409: CCTATGGCTATTATGCTTGC CS.1258: ATTGCAAAAAGTACAGTGAACA	95°C 3 min, 45x (95° 30s, 52°C 45s, 72°C 45s) 72°C 7 min	Roux et al. 1997
Toxoplasma sp.	gltA ~529bp	TOX4:CGCTGCAGGGAGGAAGACGAAAGTTG TOX5: CGCTGCAGACACAGTGCATCTGGATT	94°C 7 min, 35x (94°C 60s, 55°C 60s, 72°C 60s) 72°C 7 min	Tołkacz et al., (2023)

### Sheet: TableS3
Table S3: Location and distance of each significant variants to the genes closest them.
Chr	Posititon of the SNP in the reference	Location of the first transcripts in the reference genome		Distance from the snps		Location of the second transcripts in the reference genome		Distance from the snps		SNP ID	Parasite/pathogen	Variant_ Type and region	Effect _impact		Transcript_names	Gene (annotation)	Gene (UniProt)	Gene (BLAST-mouse)
Scaffold_4289;HRSCAF=4559	80398611	80261508	80261848	137103	136763	80868826	80869159	-470215	-470548	342121:13:-	A. tianjinensis	intergenic_region	MODIFIER	ORF-ORF	FR1P5JY02GCHJL.path1-Contig20061.path1	na, na	Pik3r1_1, GLTSCR (Bicra in Rattus norvegicus (Rat))	Ntf3 and Kcna5
Scaffold_4288;HRSCAF=4551	25076629	25079334	25079827	-2705	-3198					856263:58:-	Cestodes	downstream_gene_variant	MODIFIER	ORF	FR1P5JY02H9IZA.path1	na	Pi4k2a (5.1e-54)	No significant similarity found in mouse and human
	25076629	24975685	24975997	100944	100632	25079334	25079827	-2705	-3198			intergenic_region	MODIFIER	ORF-ORF	FR1P5JY02GG415.path1-FR1P5JY02H9IZA.path1	na, na
Scaffold_4295;HRSCAF=4597	44438406	44404886	44406486	33520	31920	44977910	45130503	-539504	-692097	1098592:169:+	M. muris	intergenic_region	MODIFIER	ORF-ORF	FR1P5JY02GJ5GB.path1-FR1P5JY02GZHKC.path1	na, Threonylcarbamoyladenosine tRNA methylthiotransferase (Cdkal1)	Ikzf5, Cdkal1	Sox4 (3342 bp) and Cdkal1 (367968bp)
Scaffold_1703;HRSCAF=1800	2181349	2034110	2098929	147239	82420	2208013	2208456	-26664	-27107	1678608:183:+	Rickteksja	intergenic_region	MODIFIER	ORF-ORF	Contig2512.path1-Contig24541.path1	NUAK family SNF1-like kinase 1, na	Nuak1, Nuak2	OCC-1 (Overexpressed in colon carcinoma 1 protein homolog and NUAK family SNF1-like kinase 1 isoform X1
Scaffold_3734;HRSCAF=3925	108000000	107956570	107959481	43430	40519	108216216	108216674	-216216	-216674	664806:134:+	Toxoplasma	intergenic_region	MODIFIER	ORF-ORF	FR1P5JY01C07ZF.path1-FR1P5JY01B6J29.path1	Polypeptide N-acetylgalactosaminyltransferase 14 (Galnt14), Lysocardiolipin acyltransferase 1 (Lclat1)	Galnt14, Lclat1	Capn13, Galnt14 and LCLAT1
Scaffold_4285;HRSCAF=4508	124979183	124642507	124642847	336676	336336	125383814	125386481	-404631	-407298	104360:101:-	H. mixtum	intergenic_region	MODIFIER	ORF-ORF	FR1P5JY01B0K0W.path1-FR1P5JY01DMLPX.path2	na, FAST kinase domain-containing protein 2, mitochondrial (Fastkd2)	FAST kinase domain-containing protein 2, mitochondrial (Fastkd2), Tensin-2-like	Kruppel-like transcription factor 7 (ubiquitous) (Klf7), cAMP responsive element binding protein 1 (Creb1)
Scaffold_4270;HRSCAF=4487	23900832	23675588	23676038	225244	224794	25935031	25935419	-2034199	-2034587	1757333:20:+	H. mixtum	intergenic_region	MODIFIER	ORF-ORF	FR1P5JY01C8OL4.path5-FR1P5JY01CLPCO.path1	LINE-1 retrotransposable element ORF2 protein, Protocadherin-9	Uncharacterized protein, Protocadherin 9 (Pcdh9)	kelch-like 1 (Klhl1), dachshund family transcription factor 1 (Dach1)
Scaffold_4300;HRSCAF=4617	2903852	2859448	2859825	44404	44027	3968559	4217679	-1064707	-1313827	1298450:110:-	H. mixtum	intergenic_region	MODIFIER	ORF-ORF	Contig14627.path1-Contig2099.path1	na, Serine/threonine-protein kinase TNNI3K	Serine/threonine-protein kinase TNNI3K (Tnni3k)	leucine-rich repeats and IQ motif containing 3 (lrrc44), neuronal growth regulator 1 (Negr1)
Scaffold_4295;HRSCAF=4597	53142752	52901864	52913412	240888	229340	53478370	53478690	-335618	-335938	1106417:192:+	H. mixtum	intergenic_region	MODIFIER	ORF-ORF	Contig12421.path1-Contig43854.path1	Eukaryotic translation elongation factor 1 epsilon-1 (Eef1e1), na	Eukaryotic translation elongation factor 1 epsilon-1 (Eef1e1)	eukaryotic translation elongation factor 1 epsilon 1 (Eef1e1), solute carrier family 35, member B3, transcript variant 1 (Slc35b3)
Scaffold_971;HRSCAF=1034	87023895	86990720	86995817	33175	28078	87203426	87203881	-179531	-179986	448318:52:+	H. mixtum	intergenic_region	MODIFIER	ORF-ORF	Contig55785.path1-FR1P5JY01ARHS4.path1	MAP kinase-activated protein kinase 2 (Mapkapk2) (33,175 - 25,078), na	MAP kinase-activated protein kinase 2 (Mapkapk2)	interleukin 10 (Il10), MAP kinase-activated protein kinase 2 (Mapkapk2)
Scaffold_4304;HRSCAF=4627	29562250	29387759	29388079	174491	174171	29580109	29580412	-17859	-18162	1824002:107:-	H. mixtum	intergenic_region	MODIFIER	ORF-ORF	FR1P5JY01ASZWU.path1-FR1P5JY02HTL1Z.path1	na, LINE-1 retrotransposable element ORF2 protein (Pol)	LINE-1 retrotransposable element ORF2 protein	coiled-coil domain containing 150
Scaffold_3734;HRSCAF=3925	36525066	36521792	36522164	3274	2902					604510:8:+	H. mixtum	upstream_gene_variant (transcript/ protein_coding	MODIFIER	ORF	FR1P5JY01ETR75.path2	Rab GTPase-binding effector protein 1 (Rabep1)	Rab GTPase-binding effector protein 1 (Rabep1), ELMO domain-containing protein 3 (Elmod3)	Rabep1, Rab GTPase-binding effector protein 1, Elmod3, ELMO domain-containing protein 3
	36525066	36509220	36548946	15846	-23880							intron_variant	MODIFIER	ORF	Contig29669.path1	na
	36525066	36526379	36546389	-1313	-21323							upstream_gene_variant	MODIFIER	ORF	Contig9860.path1	na
	36525066	36522962	36523378	2104	1688							downstream_gene_variant	MODIFIER	ORF	FR1P5JY02H5PND.path2	Rab GTPase-binding effector protein 1 (Rabep1)

### Sheet: TableS4
Table S4. Pearson's product-moment correlation between prevalence of the parasites analysed in the GWAS models and host population density. r - correlation coefficient, t- test statistics, df - degrees of freedom, p-value -signficance
parasite	r	t	df	p-value
Helminths
A. annulosa	-0.2364243	-0.68822	8	0.5108
A. tianjinensis	-0.2189795	-0.63477	8	0.5433
H.mixtum	-0.3669393	-1.1157	8	0.2969
M. muris	0.4132402	2835-01-01	8	0.2352
Cestodes	0.1671336	0.47947	8	0.6444
Blood parasites
Anaplasma ssp.	-0.3273038	-0.97972	8	0.3559
Babesia ssp.	0.1681479	0.48246	8	0.6424
Bartonella ssp.	-0.05577299	-0.158	8	0.8784
Rickettsia ssp.	-0.557097	-1.8974	8	0.09434
Toxoplasma ssp.	-0.4316877	-1.3536	8	0.2129

### Sheet: TableS7
Table S7. Genomic inflation factor (λ) values derived from Tables S5 and S6 for analyses of host susceptibility to infections, calculated with and without sampling site included as a cofactor.
Parasites/ Pathogens	Genomic inflation factor (λ; body mass as cofactor)	Genomic inflation factor (λ; body mass and sites as cofactor)
A. annulosa	1.0306	1.0717
A. tianjinensis	0.9362	0.9207
H.mixtum	0.8074	0.9207
M. muris	1.0164	1.033697
Cestodes	1.0306	1.056603
Anaplasma ssp.	1.0306	1.039533
Babesia ssp.	1.0644	1.076191
Bartonella ssp.	1.0211	1.028579
Rickettsia ssp.	1.0211	1.021658
Toxoplasma sp.	0.9609	1.040495

### Sheet: TableS8
Table S8. Functional annotation of the loci significantly associated with the susceptibility to helminths and blood infections
		Gene Ontology
Protein_name Gene_names	Organism	Aspect	GO_term	Slimming set	#Chrom	Position of SNP on the reference genome	SNP_ID generated by STACKS	Parasite	Variant_ Type	Effect _impact		Region
Phosphatidylinositol 3-kinase regulatory subunit gamma (Pik3r1_1)	Baryphthengus martii (Rufous motmot) (bird)	Molecular function and Biological process	1-phosphatidylinositol-3-kinase regulator activity (GO:0046935), kinase activity,insulin receptor signaling pathway (GO:0008286), phosphatidylinositol phosphate biosynthetic process (GO:0046854)	catalytic activity (GO:0003824), enzyme regulator activity (GO:0030234), lipid metabolic process (GO:0006629), signaling (GO:0023052), response to stimulus (GO:0050896)	Scaffold_4289;HRSCAF=4559	80398611	342121:13:-	A. tianjinensis	intergenic_region	MODIFIER	ORF-ORF	intergenic_region
Phosphatidylinositol 3-kinase regulatory subunit (Pik3r1)	Mus musculus (Mouse)	Molecular function and Biological process	1-phosphatidylinositol-3-kinase activity (GO:0016303), 1-phosphatidylinositol-3-kinase regulator activity (GO:0046935), ErbB-3 class receptor binding (GO:0043125), insulin binding (GO:0043559), insulin receptor binding (GO:0005158), insulin receptor substrate binding (GO:0043560), insulin-like growth factor receptor binding (GO:0005159), kinase activator activity (GO:00019209), neurotrophin TRKA …	catalytic activity (GO:0003824), signaling receptor binding (GO:0005102), enzyme regulator activity (GO:0030234), other molecular function (GO:0003674), immune system process (GO:0002376), lipid metabolic process (GO:0006629), cell population proliferation (GO:0008283), programmed cell death (GO:0012501), cellular component organization (GO:0016043), rna metabolic process (GO:0016070), signaling …
GLTSCR protein conserved domain-containing protein	Latimeria chalumnae (Coelacanth)	Biological process	positive regulation of DNA-templated transcription (GO:0045893)	rna metabolic process (GO:0016070)
Neurotrophin-3 (Ntf3)	Mus musculus (Mouse)	Molecular function and Biological process	growth factor activity (GO:0008083), neurotrophin p75 receptor binding (GO:0005166), axon guidance(GO:0007411), brain development (GO:0007420), central nervous system neuron development (GO:0021954), enteric nervous system development (GO:0048484), epidermis development (GO:0008544), generation of neurons (GO:0048699), glial cell fate determination (GO:0007403), mechanoreceptor differentiation (G…	signaling receptor binding (GO:0005102), signaling receptor activity (GO:0038023), programmed cell death (GO:0012501), cellular component organization (GO:0016043), rna metabolic process (GO:0016070), (GO:0023052), cell differentiation (GO:0030154), developmental process (GO:00), response to stimulus (GO:0050896)
Potassium voltage-gated channel subfamily A member 5 (Kcna5)	Mus musculus (Mouse)	Molecular function and Biological process	alpha-actinin binding (GO:0051393), delayed rectifier potassium channel activity (GO:0005251), outward rectifier potassium channel activity (GO:0015271), potassium channel inhibitor activity (GO:0019870), protein kinase binding (GO:0019901), scaffold protein binding (GO:0097110), signaling receptor binding (GO:0005102), voltage-gated potassium channel activity (GO:0005249), voltage-gated potassiu…	signaling receptor binding (GO:0005102), transporter activity (GO:0005215), cytoskeletal protein binding (GO:0008092), other molecular function (GO:0003674), cell cycle (GO:0007049), cell population proliferation (GO:0008283), cellular component organization (GO:0016043), signaling (GO:0023052), homeostatic process (GO:0042592), response to stimulus (GO:0050896), establishment of localization (GO…
Phosphatidylinositol 4-kinase type 2-alpha (Pi4k2a)	Microtus ochrogaster (Prairie vole) and in mouse too	Molecular function and Biological process	1-phosphatidylinositol 4-kinase activity (GO:0004430), AP-3 adaptor complex binding (GO:0035651), ATP binding (GO:0005524), endosome organization (GO:0007032), Golgi organization (GO:0007030), phosphatidylinositol phosphate biosynthetic process (GO:0046854)	catalytic activity (GO:0003824), small molecule binding (GO:0036094), carbohydrate derivative binding (GO:0097367), other molecular function (GO:0003674), lipid metabolic process (GO:0006629), cellular component organization (GO:0016043)	Scaffold_4288;HRSCAF=4551	25076629	856263:58:-	Cestodes	downstream_gene_variant	MODIFIER	ORF	transcript
Zinc finger protein Pegasus (U0070_001690 or Ikzf5 in Mouse)	Myodes glareolus (Bank vole) (Clethrionomys glareolus)	Molecular function and Biological process	DNA-binding transcription factor activity (GO:0003700), RNA polymerase II cis-regulatory region sequence-specific DNA binding (GO:0000978), zinc ion binding (GO:0008270), regulation of transcription by RNA polymerase II (GO:0006357)	dna binding (GO:0003677), dna-binding transcription factor activity (GO:0003700), metal ion binding (GO:0046872), rna metabolic process (GO:0016070)	Scaffold_4295;HRSCAF=4597	44438406	1098592:169:+	M. muris	intergenic_region	MODIFIER	ORF-ORF	intergenic_region
Threonylcarbamoyladenosine tRNA methylthiotransferase (Cdkal1)	Mus musculus (Mouse)	Molecular function and Biological process	4 iron, 4 sulfur cluster binding (GO:0051539), metal ion binding (GO:0046872), N6-threonylcarbomyladenosine methylthiotransferase activity (GO:0035598), tRNA (N(6)-L-threonylcarbamoyladenosine(37)-C(2))-methylthiotransferase (GO:0061712), maintenance of translational fidelity (GO:1990145), tRNA methylthiolation (GO:0035600)	catalytic activity (GO:0003824), small molecule binding (GO:0036094), metal ion binding (GO:0046872), other molecular function (GO:0003674) rna metabolic process (GO:0016070), protein metabolic process (GO:0019538)
NUAK family SNF1-like kinase 1 (Nuak1)	Mus musculus (Mouse)	Molecular function and Biological process	ATP binding (GO:0005524), p53 binding (GO:0002039), protein serine kinase activity (GO:0106310), serine/threonine kinase activity (GO:0004674), cell adhesion (GO:0007155), DNA damage response (GO:0006974), protein phosphorylation (GO:0006468), regulation of cell adhesion (GO:0030155), regulation of cellular senescence (GO:2000772)	catalytic activity (GO:0003824), small molecule binding (GO:0036094), carbohydrate derivative binding (GO:0097367), protein metabolic process (GO:0019538), response to stimulus (GO:0050896), other biological process (GO:0008150)	Scaffold_1703;HRSCAF=1800	2181349	1678608:183:+	Rickettsia	intergenic_region	MODIFIER	ORF-ORF	intergenic_region
non-specific serine/threonine protein kinase or NUAK family SNF1-like kinase 2 (in Mus musculus NUAK2 or Nuak2)	Macaca fascicularis (Crab-eating macaque) (Cynomolgus monkey)	Molecular function and Biological process	ATP binding (GO:0005524), magnesium ion binding (GO:0000287), protein serine/threonine kinase activity (GO:0004674), actin cytoskeleton organization (GO:0030036), cellular response to glucose starvation (GO:0042149), intracellular signal transduction (GO:0035556), microtubule cytoskeleton organization (GO:0000226), negative regulation of apoptotic process (GO:0043066), protein localization to nuc…	catalytic activity (GO:0003824), small molecule binding (GO:0036094), metal ion binding (GO:0046872), carbohydrate derivative binding (GO:0097367), programmed cell death (GO:0012501), cellular component organization (GO:0016043), signaling (GO:0023052), response to stimulus (GO:0050896), other biological process (GO:0008150)
Protein AF-17-like	Gadus morhua (Atlantic cod)	Molecular function and Biological process	histone binding(GO:0042393), nucleosome binding (GO:0031491), zinc ion binding (GO:0008270), regulation of transcription by RNA polymerase II (GO:0006357)	metal ion binding (GO:0046872), other molecular function (GO:0003674)), rna metabolic process (GO:0016070)
MFS transporter or DMT family transporter or Protein AF-17-like J1F30_10120 or EYF70_03940	Bifidobacterium asteroides or Pseudoduganella albidiflava	No Gene annotation
Polypeptide N-acetylgalactosaminyltransferase 14 (Galnt14)	Mus musculus (Mouse)	Molecular function and Biological process	carbohydrate binding(GO:0030246), metal ion binding (GO:0046872), polypeptide N-acetylgalactosaminyltransferase activity (GO:0004653), protein glycosylation (GO:0006486)	catalytic activity (GO:0003824), carbohydrate binding (GO:0030246), metal ion binding (GO:0046872), other biological process (GO:0008150)	Scaffold_3734;HRSCAF=3925	108000000	664806:134:+	Toxoplasma	intergenic_region	MODIFIER	ORF-ORF	intergenic_region
Lysocardiolipin acyltransferase 1 (Lclat1)	Mus musculus (Mouse)	Molecular function and Biological process	1-acylglycerol-3-phosphate O-acyltransferase activity (GO:0003841), acyltransferase activity (GO:0016746), cardiolipin acyl-chain remodeling (GO:0035965), CDP-diacylglycerol biosynthetic process (GO:0016024)	catalytic activity (GO:0003824), lipid metabolic process (GO:0006629)
Calpain-13 (Capn13)	Mus musculus (Mouse)	Molecular function and Biological process	calcium ion binding (GO:0005509), calcium-dependent cysteine-type endopeptidase activity (GO:0004198), proteolysis (GO:0006508)	catalytic activity (GO:0003824), metal ion binding (GO:0046872), protein metabolic process (GO:0019538)
FAST kinase domain-containing protein 2, mitochondrial (Fastkd2)	Mus musculus (Mouse)	Molecular function and Biological process	rRNA binding (GO:0019843), apoptotic process (GO:0006915), mitochondrial large ribosomal subunit assembly (GO:1902775), mitochondrial translation (GO:0032543), positive regulation of mitochondrial translation (GO:0070131), regulation of mitochondrial mRNA stability (GO:0044528), RNA processing (GO:0006396)	RNA binding (GO:0003723), catabolic process (GO:0009056), programmed cell death (GO:0012501), cellular component organization (GO:0016043), RNA metabolic process (GO:0016070), protein metabolic process (GO:0019538)	Scaffold_4285;HRSCAF=4508	124979183	104360:101:-	H mixtum	intergenic_region	MODIFIER	ORF-ORF	intergenic_region
Uncharacterized protein	Mus musculus (Mouse)	Molecular function and Biological process	calcium ion binding (GO:0005509), homophilic cell adhesion via plasma membrane adhesion molecules (GO:0007156)	metal ion binding (GO:0046872), other biological process (GO:0008150)	Scaffold_4270;HRSCAF=4487	23900832	1757333:20:+	H mixtum	intergenic_region	MODIFIER	ORF-ORF
Protocadherin 9 Pcdh9
Serine/threonine-protein kinase TNNI3K (Tnni3k)	Mus musculus (Mouse)	Molecular function and Biological process	ATP binding (GO:0005524), metal ion binding (GO:0046872), protein serine kinase activity (GO:0106310), protein serine/threonine kinase activity (GO:0004674), bundle of His cell to Purkinje myocyte communication (GO:0086069), regulation of cardiac conduction (GO:1903779), regulation of cardiac muscle contraction (GO:0055117), regulation of heart rate (GO:0002027)	Catalytic activity (GO:0003824), small molecule (GO:0036094), metal ion binding (GO:0046872),carbohydrate derivative binding (GO:0097367), other biological process (GO:0008150)	Scaffold_4300;HRSCAF=4617	2903852	1298450:110:-	H mixtum	intergenic_region	MODIFIER	ORF-ORF
Eukaryotic translation elongation factor 1 epsilon-1 (Eef1e1)	Mus musculus (Mouse)	Molecular function	cellular response to leukemia inhibitory factor (GO:1990830), negative regulation of cell population proliferation (GO:0008285), positive regulation of apoptotic process (GO:0043065), positive regulation of apoptotic signaling pathway (GO:2001235), positive regulation of cellular senescence (GO:2000774), positive regulation of DNA damage response signal transduction by p53 class mediator (GO:0043…	cell population proliferation (GO:0008283), programmed cell death (GO:0012501), protein metabolic process (GO:0019538), signaling (GO:0023052), response to stimulus (GO:0050896)	Scaffold_4295;HRSCAF=4597	53142752	1106417:192:+	H mixtum	intergenic_region	MODIFIER	ORF-ORF
MAP kinase-activated protein kinase 2 (Mapkapk2)	Mus musculus (Mouse)	Molecular function and Biological process	ATP binding (GO:0005524), protein serine kinase activity (GO:0106310), protein serine/threonine kinase activity (GO:0004674), 3'-UTR-mediated mRNA stabilization (GO:0070935), cellular response to vascular endothelial growth factor stimulus (GO:0035924), DNA damage response (GO:0006974), inflammatory response (GO:0006954), inner ear development (GO:00), macropinocytosis (GO:0044351), mRNA stabiliz…	Catalytic activity (GO:0003824), small molecule binding (GO:0036094), carbohydrate derivative binding (GO:0097367), immune system process, catabolic process (GO:0009056), RNA metabolic process (GO:0016070), protein metabolic process (GO:0019538), signaling (GO:0023052), development process (GO:0032502), response to stimulus (GO:0050898), establishment of localization (GO:0051234)	Scaffold_971;HRSCAF=1034	87023895	448318:52:+	H mixtum	intergenic_region	MODIFIER	ORF-ORF
LINE-1 retrotransposable element ORF2 protein (Pol)	Mus musculus (Mouse)		endonuclease activity (GO:0004519), metal ion binding (GO:0046872), RNA-directed DNA polymerase activity (GO:0003964), DNA recombination (GO:0006310)	catalytic activity (GO:0003824), metal ion binding (GO:0046872), DNA metabolic process (GO:0006259)	Scaffold_4304;HRSCAF=4627	29562250	1824002:107:-	H mixtum	intergenic_region	MODIFIER	ORF-ORF
ELMO domain-containing protein 3 (Elmod3)	Mus musculus (Mouse)	Biological	auditory receptor cell (GO:0060117), development cilium assembly (GO:0060271), cytoskeleton organization (GO:0007010), gene expression (GO:0010467), protein localization (GO:0008104), protein transport (GO:0015031), sensory perception of sound (GO:0007605), stereocilium maintenance (GO:0120045)	cellular component organization (GO:0016043), cell differentiation (GO:0030154), nervous system process (GO:0050877), establishment of localization (GO:0051234)	Scaffold_3734;HRSCAF=3925	36525066	604510:8:+	H mixtum	upstream_gene_variant (transcript/ protein_coding	MODIFIER	ORF
Rab GTPase-binding effector protein 1 (Rabep1)	Mus musculus (Mouse)		growth factor activity (GO:0008083), GTPase activator activity (GO:0005096), protein domain specific binding (GO:0019904), protein homodimerization activity (GO:0042803), apoptotic process (GO:0006915), endocytosis (GO:0006897), Golgi to plasma membrane transport (GO:0006893), protein localization to ciliary membrane (GO:00), protein transport (GO:0015031), regulation of postsynaptic neurotransmi…	signaling receptor binding (GO:0005102), enzyme regulator activity (GO:0030234), signaling receptor activity (GO:0038023), Other Molecular Function, programmed cell death (GO:0012501), cellular component organization (GO:0016043), Signaling (GO:0023052), response to stimulus (GO:0050896), establishment of localization (GO:0051234), other biological process (GO:0008150)
